# Targeting the WSB2-NOXA Axis in Cancer Cells for Enhanced Sensitivity to BCL-2 Family Protein Inhibitors

**DOI:** 10.1101/2024.04.24.590941

**Authors:** Dongyue Jiao, Kun Chang, Jiamin Jin, Yingji Chen, Ren Mo, Yucong Zhang, Kun Gao, Yaoting Xu, Lixin Wang, Chenji Wang

## Abstract

Anti-apoptotic BCL-2 family proteins are frequently overexpressed in various cancers, playing a pivotal role in cancer initiation and progression, as well as intrinsic or acquired resistance to therapy. Although inhibitors targeting BCL-2, such as Venetoclax, have shown efficacy in hematological malignancies, their therapeutic potential in solid tumors remains limited. Identifying novel molecular targets to overcome resistance to these inhibitors is of significant clinical importance. Here, we provide evidence of a strong synthetic lethality between WSB2, a previously underexplored substrate-binding receptor of the Cullin 5-RBX2-Elongin B/C (CRL5) E3 ubiquitin ligase complex, and anti-apoptotic BCL-2 family proteins. Mechanistically, WSB assembles a CRL5 E3 ubiquitin ligase complex that facilitates the ubiquitination and subsequent proteasomal degradation of NOXA, a pro-apoptotic BCL-2 family protein. Loss of WSB2 leads to a substantial accumulation of NOXA in both cultured cell lines and knockout mouse tissues. While WSB2 deficiency alone does not significantly impact spontaneous apoptosis, it sensitizes cells to apoptosis when anti-apoptotic BCL-2 family proteins are either genetically depleted or pharmacologically inhibited. Moreover, WSB2 is overexpressed in several human cancer types. These findings identify WSB2 as a critical regulator of mitochondrial apoptosis and reveal the dysregulation of the WSB2-NOXA axis as a key factor contributing to apoptosis resistance in cancer cells. Targeting both WSB2 and anti-apoptotic BCL-2 family proteins holds promising therapeutic potential for overcoming resistance in human cancers.
