## Supplementary Tables for "Targeting the WSB2-NOXA Axis in Cancer Cells for Enhanced Sensitivity to BCL-2 Family Protein Inhibitors"

### Sheet: Supplementary Table 1
Supplementary Table 1. Top 100 co-dependent genes of WSB2.
Gene	Correlation
BCL2L2	0.379913
BAX	-0.253163
THAP3	0.2136
MCL1	0.197555
IRS2	0.196794
ISL1	0.191519
PMAIP1	-0.18896
ZNF664	0.18847
KBTBD2	0.180351
ATP6V1G1	-0.17879
CLIP1	0.17693
SOX11	0.176834
IGF1R	0.176536
PRKAB1	0.171726
RFLNA	0.171699
TAOK3	0.171532
BCL2L1	0.171163
CIT	0.170301
DEPDC4	0.167687
RILPL2	0.166787
HAND2	0.165194
THOC6	0.163919
NAV3	0.162372
UBE2F	0.162334
ORC6	0.161309
GSTA4	-0.161238
FADS2	-0.161062
PATZ1	0.160735
TBX20	0.160057
MPHOSPH9	0.158832
MORN3	0.158548
ATP13A1	0.158132
RIMBP2	0.156692
TRA2B	0.156558
GBX2	0.156003
TMEM120B	0.155578
ATG4B	0.152466
NEU4	0.152266
GABPB1	0.152021
CHMP4B	0.151443
ADCYAP1	0.150481
RNFT2	0.150371
IL31	0.149478
LMOD1	-0.149369
PCM1	0.149349
TAF15	-0.148157
STX2	0.148044
CNPY2	0.147632
MYL2	0.146631
NAA15	-0.14645
TMEM233	0.14628
HCAR2	0.146094
KDM2B	0.145218
YBX1	0.14509
ARIH1	-0.144785
MAP10	0.144629
RBM33	0.144105
ABHD13	0.143538
ATP1A1	-0.143191
ATP6V1B1	-0.142887
AFMID	0.142828
CEP55	0.142532
HNRNPUL1	-0.142334
IGF2BP1	0.142032
GRM2	-0.14188
PTEN	-0.141183
TMEM30A	-0.141055
ARHGAP29	-0.140545
DDB1	-0.140374
MMP8	-0.140128
LDB1	0.140108
RAB6A	-0.140106
COPS7B	0.139224
MSI1	0.138979
LIN28B	0.138918
PITPNM2	0.138549
ZNF84	0.138268
PTPRF	-0.137994
GATA3	0.137907
CDK5RAP2	0.137724
TAZ	-0.136599
CAPN11	-0.136323
EIF4G2	0.13619
GLT1D1	0.136142
CHFR	0.136075
ACOXL	-0.136008
HMGCR	-0.135589
PIK3R3	-0.135423
TUBGCP3	0.135188
MYT1	0.13491
TPX2	0.134633
CCER1	0.134437
FBXW8	0.134397
DHX9	0.134288
ACADS	0.132434
BRI3BP	0.132283
MGAT2	-0.131855
MYC	-0.13184
MYH9	-0.131579
BCL7A	0.130238

### Sheet: Supplementary Table 2
Supplementary Table 2. The GO analysis of top 100 co-dependent genes of WSB2.
Category	Term	Count	%	PValue	Genes	List Total	Pop Hits	Pop Total	Fold Enrichment	Bonferroni	Benjamini	FDR
GOTERM_BP_DIRECT	GO:0045893~positive regulation of transcription, DNA-templated	15	15.1515	3.98478e-06	HDAC2, SOX11, HNF1B, GATA3, TBX3, HINFP, TRIM8, PSMD9, PAX8, MYC, CARM1, HAND2, SOX8, PATZ1, CDK5RAP2	95	667	19349	4.58037	0.00482585	0.00457394	0.00450989
GOTERM_BP_DIRECT	GO:0001701~in utero embryonic development	9	9.09091	8.43024e-06	MYC, HAND2, LIG4, SOX8, GATA3, YBX1, TBX3, HINFP, BCL2L1	95	210	19349	8.72887	0.0101822	0.00457394	0.00450989
GOTERM_BP_DIRECT	GO:0010332~response to gamma radiation	5	5.05051	1.1303e-05	MYC, BCL2, BAX, LIG4, GATA3	95	29	19349	35.1162	0.0136282	0.00457394	0.00450989
GOTERM_BP_DIRECT	GO:0097192~extrinsic apoptotic signaling pathway in absence of ligand	5	5.05051	1.91862e-05	BCL2, BAX, BCL2L2, BCL2L1, MCL1	95	33	19349	30.8596	0.0230231	0.005823	0.00574146
GOTERM_BP_DIRECT	GO:0051402~neuron apoptotic process	5	5.05051	6.68142e-05	BCL2, BAX, LIG4, BCL2L1, CIT	95	45	19349	22.6304	0.0779125	0.0160639	0.015839
GOTERM_BP_DIRECT	GO:0008630~intrinsic apoptotic signaling pathway in response to DNA damage	5	5.05051	7.93933e-05	BCL2, BAX, BCL2L2, BCL2L1, MCL1	95	47	19349	21.6674	0.0918877	0.0160639	0.015839
GOTERM_BP_DIRECT	GO:0043524~negative regulation of neuron apoptotic process	7	7.07071	9.81257e-05	KDM2B, BCL2, KIF14, BAX, LIG4, ISL1, BCL2L1	95	152	19349	9.37971	0.112308	0.0170178	0.0167795
GOTERM_BP_DIRECT	GO:0001836~release of cytochrome c from mitochondria	4	4.0404	0.000159919	BCL2, BAX, PMAIP1, BCL2L1	95	22	19349	37.0316	0.176472	0.0224284	0.0221143
GOTERM_BP_DIRECT	GO:0010629~negative regulation of gene expression	9	9.09091	0.000166273	SLC7A5, MYC, HAND2, SOX11, CNPY2, DICER1, MMP8, ACACB, HINFP	95	320	19349	5.72832	0.182801	0.0224284	0.0221143
GOTERM_BP_DIRECT	GO:0043066~negative regulation of apoptotic process	11	11.1111	0.000263054	HDAC2, MYC, BCL2, KIF14, SOX8, BCL2L2, TBX3, BCL2L1, IGF1R, MCL1, THOC6	95	533	19349	4.2034	0.273407	0.0308119	0.0303804
GOTERM_BP_DIRECT	GO:0008284~positive regulation of cell proliferation	11	11.1111	0.000279185	HDAC2, MYC, CARM1, BCL2, KIF14, IRS2, SOX11, ISL1, TBX3, BCL2L1, IGF1R	95	537	19349	4.17209	0.287502	0.0308119	0.0303804
GOTERM_BP_DIRECT	GO:2001243~negative regulation of intrinsic apoptotic signaling pathway	4	4.0404	0.000333084	BCL2, BCL2L2, BCL2L1, MCL1	95	28	19349	29.0962	0.332644	0.0312199	0.0307827
GOTERM_BP_DIRECT	GO:0001822~kidney development	6	6.06061	0.000334315	PAX8, DTNBP1, BAX, HNF1B, SOX11, GATA3	95	123	19349	9.9353	0.333641	0.0312199	0.0307827
GOTERM_BP_DIRECT	GO:0000122~negative regulation of transcription from RNA polymerase II promoter	14	14.1414	0.000721852	HDAC2, KDM2B, SOX11, HNF1B, GATA3, YBX1, DICER1, ISL1, TBX3, HINFP, MYC, TDG, SOX8, PATZ1	95	958	19349	2.97644	0.583823	0.0625949	0.0617184
GOTERM_BP_DIRECT	GO:2001244~positive regulation of intrinsic apoptotic signaling pathway	4	4.0404	0.00103547	BCL2, BAX, PMAIP1, BCL2L1	95	41	19349	19.8706	0.715696	0.0797907	0.0786734
GOTERM_BP_DIRECT	GO:0009410~response to xenobiotic stimulus	7	7.07071	0.00105161	HDAC2, MYC, BCL2, HNF1B, GATA3, ATP1A1, ACACB	95	237	19349	6.01568	0.721217	0.0797907	0.0786734
GOTERM_BP_DIRECT	GO:0001541~ovarian follicle development	4	4.0404	0.00135916	MYC, BCL2, BAX, BCL2L1	95	45	19349	18.1043	0.80817	0.0970602	0.095701
GOTERM_BP_DIRECT	GO:0046902~regulation of mitochondrial membrane permeability	3	3.0303	0.00149311	BCL2, PMAIP1, BCL2L1	95	12	19349	50.9184	0.836998	0.100702	0.099292
GOTERM_BP_DIRECT	GO:0010507~negative regulation of autophagy	4	4.0404	0.0019532	BCL2, EIF4G2, BCL2L1, MCL1	95	51	19349	15.9744	0.906846	0.119527	0.117853
GOTERM_BP_DIRECT	GO:0008584~male gonad development	5	5.05051	0.00196914	BCL2, SOX8, GATA3, PATZ1, BCL2L1	95	109	19349	9.34283	0.908635	0.119527	0.117853
GOTERM_BP_DIRECT	GO:0048485~sympathetic nervous system development	3	3.0303	0.00268063	HAND2, SOX11, GATA3	95	16	19349	38.1888	0.96156	0.149961	0.147861
GOTERM_BP_DIRECT	GO:0042493~response to drug	7	7.07071	0.00271758	HDAC2, MYC, BCL2, HNF1B, GATA3, ATP1A1, ACACB	95	286	19349	4.98502	0.963251	0.149961	0.147861
GOTERM_BP_DIRECT	GO:2000811~negative regulation of anoikis	3	3.0303	0.00339628	BCL2, BCL2L1, MCL1	95	18	19349	33.9456	0.983919	0.179265	0.176754
GOTERM_BP_DIRECT	GO:0010628~positive regulation of gene expression	9	9.09091	0.00363139	MYC, HAND2, DTNBP1, PIK3R3, HNF1B, SOX11, SOX8, MMP8, HINFP	95	516	19349	3.55245	0.987924	0.183688	0.181116
GOTERM_BP_DIRECT	GO:0045944~positive regulation of transcription from RNA polymerase II promoter	14	14.1414	0.00516069	HDAC2, SOX11, HNF1B, GATA3, YBX1, GABPB1, ISL1, TBX3, HINFP, THAP3, PAX8, MYC, HAND2, SOX8	95	1198	19349	2.38016	0.998129	0.250603	0.247094
GOTERM_BP_DIRECT	GO:0008283~cell proliferation	5	5.05051	0.00588628	FBXW8, MYC, BCL2, LIG4, BCL2L1	95	148	19349	6.88087	0.999228	0.274844	0.270995
GOTERM_BP_DIRECT	GO:0055010~ventricular cardiac muscle tissue morphogenesis	3	3.0303	0.00651399	MYL2, TNNC1, ISL1	95	25	19349	24.4408	0.999642	0.292888	0.288787
GOTERM_BP_DIRECT	GO:0042981~regulation of apoptotic process	6	6.06061	0.00735383	PAX8, BAX, PMAIP1, BCL2L2, BCL2L1, MCL1	95	249	19349	4.9078	0.999872	0.301829	0.297603
GOTERM_BP_DIRECT	GO:0007409~axonogenesis	4	4.0404	0.00770734	PARD6B, BCL2, ISL1, IGF1R	95	83	19349	9.8156	0.999917	0.301829	0.297603
GOTERM_BP_DIRECT	GO:0019216~regulation of lipid metabolic process	4	4.0404	0.00770734	CARM1, IRS2, HMGCR, ACACB	95	83	19349	9.8156	0.999917	0.301829	0.297603
GOTERM_BP_DIRECT	GO:0008286~insulin receptor signaling pathway	4	4.0404	0.00770734	ATP6V1G1, PIK3R3, IRS2, IGF1R	95	83	19349	9.8156	0.999917	0.301829	0.297603
GOTERM_BP_DIRECT	GO:0031116~positive regulation of microtubule polymerization	3	3.0303	0.00870533	CLIP1, NAV3, CDK5RAP2	95	29	19349	21.0697	0.999975	0.322576	0.318059
GOTERM_BP_DIRECT	GO:0030307~positive regulation of cell growth	4	4.0404	0.00876853	KDM2B, BCL2, CDKN2AIP, EIF4G2	95	87	19349	9.36431	0.999977	0.322576	0.318059
GOTERM_BP_DIRECT	GO:0006808~regulation of nitrogen utilization	2	2.0202	0.00969291	BCL2, BAX	95	2	19349	203.674	0.999993	0.343663	0.33885
GOTERM_BP_DIRECT	GO:0051881~regulation of mitochondrial membrane potential	3	3.0303	0.0099079	BCL2, BAX, BCL2L1	95	31	19349	19.7104	0.999994	0.343663	0.33885
GOTERM_BP_DIRECT	GO:0043388~positive regulation of DNA binding	3	3.0303	0.0111798	MYC, MMP8, ISL1	95	33	19349	18.5158	0.999999	0.377008	0.371729
GOTERM_BP_DIRECT	GO:2001240~negative regulation of extrinsic apoptotic signaling pathway in absence of ligand	3	3.0303	0.0132145	BCL2, BCL2L1, MCL1	95	36	19349	16.9728	1	0.43358	0.427508
GOTERM_BP_DIRECT	GO:1900212~negative regulation of mesenchymal cell apoptotic process involved in metanephros development	2	2.0202	0.0145045	PAX8, HNF1B	95	3	19349	135.782	1	0.444736	0.438508
GOTERM_BP_DIRECT	GO:0032760~positive regulation of tumor necrosis factor production	4	4.0404	0.0145696	HDAC2, OAS3, MMP8, ISL1	95	105	19349	7.759	1	0.444736	0.438508
GOTERM_BP_DIRECT	GO:0014065~phosphatidylinositol 3-kinase signaling	3	3.0303	0.0146536	KBTBD2, GATA3, IGF1R	95	38	19349	16.0795	1	0.444736	0.438508
GOTERM_BP_DIRECT	GO:0035094~response to nicotine	3	3.0303	0.016157	HDAC2, BCL2, IGF1R	95	40	19349	15.2755	1	0.467015	0.460476
GOTERM_BP_DIRECT	GO:0032467~positive regulation of cytokinesis	3	3.0303	0.016157	KIF14, IGF1R, CIT	95	40	19349	15.2755	1	0.467015	0.460476
GOTERM_BP_DIRECT	GO:0001658~branching involved in ureteric bud morphogenesis	3	3.0303	0.0169325	PAX8, MYC, BCL2	95	41	19349	14.903	1	0.467183	0.460641
GOTERM_BP_DIRECT	GO:0045184~establishment of protein localization	3	3.0303	0.0169325	KIF14, CEP55, HINFP	95	41	19349	14.903	1	0.467183	0.460641
GOTERM_BP_DIRECT	GO:0009615~response to virus	4	4.0404	0.0181168	OAS3, GATA3, BCL2L1, OASL	95	114	19349	7.14645	1	0.469863	0.463283
GOTERM_BP_DIRECT	GO:0003266~regulation of secondary heart field cardioblast proliferation	2	2.0202	0.0192929	HAND2, ISL1	95	4	19349	101.837	1	0.469863	0.463283
GOTERM_BP_DIRECT	GO:2000611~positive regulation of thyroid hormone generation	2	2.0202	0.0192929	PAX8, GATA3	95	4	19349	101.837	1	0.469863	0.463283
GOTERM_BP_DIRECT	GO:0060700~regulation of ribonuclease activity	2	2.0202	0.0192929	OAS3, OASL	95	4	19349	101.837	1	0.469863	0.463283
GOTERM_BP_DIRECT	GO:0072289~metanephric nephron tubule formation	2	2.0202	0.0192929	PAX8, SOX8	95	4	19349	101.837	1	0.469863	0.463283
GOTERM_BP_DIRECT	GO:0007098~centrosome cycle	3	3.0303	0.0193518	PCM1, PARD6B, CDK5RAP2	95	44	19349	13.8868	1	0.469863	0.463283
GOTERM_BP_DIRECT	GO:0035914~skeletal muscle cell differentiation	3	3.0303	0.0201887	SOX11, SOX8, FOXN2	95	45	19349	13.5782	1	0.471329	0.464728
GOTERM_BP_DIRECT	GO:0032024~positive regulation of insulin secretion	3	3.0303	0.0201887	PSMD9, IRS2, ISL1	95	45	19349	13.5782	1	0.471329	0.464728
GOTERM_BP_DIRECT	GO:0048538~thymus development	3	3.0303	0.0210405	HAND2, BCL2, GATA3	95	46	19349	13.2831	1	0.481947	0.475198
GOTERM_BP_DIRECT	GO:0003151~outflow tract morphogenesis	3	3.0303	0.0227883	SOX11, ISL1, TBX3	95	48	19349	12.7296	1	0.503564	0.496513
GOTERM_BP_DIRECT	GO:0051607~defense response to virus	5	5.05051	0.0230715	OAS3, BCL2, PMAIP1, BCL2L1, OASL	95	222	19349	4.58725	1	0.503564	0.496513
GOTERM_BP_DIRECT	GO:0071599~otic vesicle development	2	2.0202	0.0240583	PAX8, GATA3	95	5	19349	81.4695	1	0.503564	0.496513
GOTERM_BP_DIRECT	GO:0060931~sinoatrial node cell development	2	2.0202	0.0240583	ISL1, TBX3	95	5	19349	81.4695	1	0.503564	0.496513
GOTERM_BP_DIRECT	GO:0060011~Sertoli cell proliferation	2	2.0202	0.0240583	BAX, BCL2L2	95	5	19349	81.4695	1	0.503564	0.496513
GOTERM_BP_DIRECT	GO:0045471~response to ethanol	4	4.0404	0.025005	MYC, GATA3, HMGCR, IGF1R	95	129	19349	6.31546	1	0.51451	0.507305
GOTERM_BP_DIRECT	GO:0031122~cytoplasmic microtubule organization	3	3.0303	0.0264562	PCM1, CLIP1, TUBGCP3	95	52	19349	11.7504	1	0.526521	0.519148
GOTERM_BP_DIRECT	GO:0034097~response to cytokine	3	3.0303	0.0264562	BCL2, BCL2L1, MCL1	95	52	19349	11.7504	1	0.526521	0.519148
GOTERM_BP_DIRECT	GO:0034644~cellular response to UV	3	3.0303	0.0283737	TMEM161A, MYC, BAX	95	54	19349	11.3152	1	0.539914	0.532354
GOTERM_BP_DIRECT	GO:0072197~ureter morphogenesis	2	2.0202	0.0288007	SOX8, GATA3	95	6	19349	67.8912	1	0.539914	0.532354
GOTERM_BP_DIRECT	GO:0048793~pronephros development	2	2.0202	0.0288007	PAX8, HNF1B	95	6	19349	67.8912	1	0.539914	0.532354
GOTERM_BP_DIRECT	GO:0000281~mitotic cytokinesis	3	3.0303	0.0293528	CHMP4B, CEP55, CIT	95	55	19349	11.1095	1	0.539914	0.532354
GOTERM_BP_DIRECT	GO:0042733~embryonic digit morphogenesis	3	3.0303	0.0293528	HDAC2, HAND2, TBX3	95	55	19349	11.1095	1	0.539914	0.532354
GOTERM_BP_DIRECT	GO:0006892~post-Golgi vesicle-mediated transport	3	3.0303	0.0323699	NAPA, AP4E1, DTNBP1	95	58	19349	10.5348	1	0.565191	0.557277
GOTERM_BP_DIRECT	GO:0007417~central nervous system development	4	4.0404	0.0331156	PAX8, LIG4, TBX3, THOC6	95	144	19349	5.6576	1	0.565191	0.557277
GOTERM_BP_DIRECT	GO:0010468~regulation of gene expression	5	5.05051	0.0332164	MYC, IGF2BP1, BCL2, YBX1, HINFP	95	249	19349	4.08983	1	0.565191	0.557277
GOTERM_BP_DIRECT	GO:0060041~retina development in camera-type eye	3	3.0303	0.0334017	DTNBP1, BAX, SOX8	95	59	19349	10.3563	1	0.565191	0.557277
GOTERM_BP_DIRECT	GO:0001844~protein insertion into mitochondrial membrane involved in apoptotic signaling pathway	2	2.0202	0.0335204	BAX, PMAIP1	95	7	19349	58.1925	1	0.565191	0.557277
GOTERM_BP_DIRECT	GO:0003357~noradrenergic neuron differentiation	2	2.0202	0.0335204	HAND2, SOX11	95	7	19349	58.1925	1	0.565191	0.557277
GOTERM_BP_DIRECT	GO:0042475~odontogenesis of dentin-containing tooth	3	3.0303	0.0344462	HDAC2, HAND2, BAX	95	60	19349	10.1837	1	0.572846	0.564824
GOTERM_BP_DIRECT	GO:0007420~brain development	5	5.05051	0.0375411	NAPA, DTNBP1, IRS2, BCL2L2, CDK5RAP2	95	259	19349	3.93192	1	0.60951	0.600975
GOTERM_BP_DIRECT	GO:0006006~glucose metabolic process	3	3.0303	0.0376551	MYC, KBTBD2, IRS2	95	63	19349	9.69875	1	0.60951	0.600975
GOTERM_BP_DIRECT	GO:0048812~neuron projection morphogenesis	3	3.0303	0.0387493	TAOK3, DTNBP1, DICER1	95	64	19349	9.5472	1	0.618969	0.610302
GOTERM_BP_DIRECT	GO:0006974~cellular response to DNA damage stimulus	5	5.05051	0.0398196	TAOK3, MYC, BCL2, PMAIP1, CDKN2AIP	95	264	19349	3.85746	1	0.627806	0.619015
GOTERM_BP_DIRECT	GO:0051782~negative regulation of cell division	2	2.0202	0.0428918	ORC6, MYC	95	9	19349	45.2608	1	0.648148	0.639072
GOTERM_BP_DIRECT	GO:0070934~CRD-mediated mRNA stabilization	2	2.0202	0.0428918	IGF2BP1, YBX1	95	9	19349	45.2608	1	0.648148	0.639072
GOTERM_BP_DIRECT	GO:1900152~negative regulation of nuclear-transcribed mRNA catabolic process, deadenylation-dependent decay	2	2.0202	0.0428918	IGF2BP1, YBX1	95	9	19349	45.2608	1	0.648148	0.639072
GOTERM_BP_DIRECT	GO:0048661~positive regulation of smooth muscle cell proliferation	3	3.0303	0.0432455	MYC, HMGCR, IGF1R	95	68	19349	8.9856	1	0.648148	0.639072
GOTERM_BP_DIRECT	GO:0009967~positive regulation of signal transduction	2	2.0202	0.0475437	GATA3, CDKN2AIP	95	10	19349	40.7347	1	0.684494	0.674909
GOTERM_BP_DIRECT	GO:0043583~ear development	2	2.0202	0.0475437	BCL2, GATA3	95	10	19349	40.7347	1	0.684494	0.674909
GOTERM_BP_DIRECT	GO:0010907~positive regulation of glucose metabolic process	2	2.0202	0.0475437	PMAIP1, IRS2	95	10	19349	40.7347	1	0.684494	0.674909
GOTERM_BP_DIRECT	GO:0060333~interferon-gamma-mediated signaling pathway	3	3.0303	0.0479258	TRIM8, OAS3, OASL	95	72	19349	8.4864	1	0.684494	0.674909
GOTERM_BP_DIRECT	GO:0071300~cellular response to retinoic acid	3	3.0303	0.0491237	HDAC2, MYC, HAND2	95	73	19349	8.37015	1	0.693444	0.683733
GOTERM_BP_DIRECT	GO:0071394~cellular response to testosterone stimulus	2	2.0202	0.0521733	MYC, IGF1R	95	11	19349	37.0316	1	0.719754	0.709675
GOTERM_BP_DIRECT	GO:0001823~mesonephros development	2	2.0202	0.0521733	PAX8, GATA3	95	11	19349	37.0316	1	0.719754	0.709675
GOTERM_BP_DIRECT	GO:0032091~negative regulation of protein binding	3	3.0303	0.0527818	TDG, DTNBP1, BAX	95	76	19349	8.03975	1	0.719967	0.709885
GOTERM_BP_DIRECT	GO:0032147~activation of protein kinase activity	3	3.0303	0.0540222	TAOK3, KIF14, CLSPN	95	77	19349	7.93534	1	0.728699	0.718495
GOTERM_BP_DIRECT	GO:0033690~positive regulation of osteoblast proliferation	2	2.0202	0.0567806	SOX8, IGF1R	95	12	19349	33.9456	1	0.75749	0.746883
GOTERM_BP_DIRECT	GO:0010389~regulation of G2/M transition of mitotic cell cycle	3	3.0303	0.0603767	PCM1, KIF14, CDK5RAP2	95	82	19349	7.45148	1	0.77602	0.765153
GOTERM_BP_DIRECT	GO:0000165~MAPK cascade	5	5.05051	0.0608372	PSMD9, TAOK3, MYC, IRS2, BCL2L1	95	304	19349	3.3499	1	0.77602	0.765153
GOTERM_BP_DIRECT	GO:0061029~eyelid development in camera-type eye	2	2.0202	0.0613657	HDAC2, SOX11	95	13	19349	31.3344	1	0.77602	0.765153
GOTERM_BP_DIRECT	GO:0003215~cardiac right ventricle morphogenesis	2	2.0202	0.0613657	GATA3, ISL1	95	13	19349	31.3344	1	0.77602	0.765153
GOTERM_BP_DIRECT	GO:0010917~negative regulation of mitochondrial membrane potential	2	2.0202	0.0613657	BAX, PMAIP1	95	13	19349	31.3344	1	0.77602	0.765153
GOTERM_BP_DIRECT	GO:0045892~negative regulation of transcription, DNA-templated	7	7.07071	0.0632625	HDAC2, SOX8, GATA3, PATZ1, TBX3, EIF4G2, HINFP	95	580	19349	2.45813	1	0.791759	0.780672
GOTERM_BP_DIRECT	GO:0006915~apoptotic process	7	7.07071	0.0649513	BCL2, BAX, PMAIP1, BCL2L2, BCL2L1, MCL1, THOC6	95	584	19349	2.44129	1	0.800375	0.789167
GOTERM_BP_DIRECT	GO:1904385~cellular response to angiotensin	2	2.0202	0.0659288	MYC, IGF1R	95	14	19349	29.0962	1	0.800375	0.789167
GOTERM_BP_DIRECT	GO:0048598~embryonic morphogenesis	2	2.0202	0.0659288	HNF1B, YBX1	95	14	19349	29.0962	1	0.800375	0.789167
GOTERM_BP_DIRECT	GO:0007596~blood coagulation	4	4.0404	0.0678252	HDAC2, CAPZB, DTNBP1, GATA3	95	193	19349	4.22122	1	0.815246	0.80383
GOTERM_BP_DIRECT	GO:0021854~hypothalamus development	2	2.0202	0.0704699	MYC, BAX	95	15	19349	27.1565	1	0.816099	0.804671
GOTERM_BP_DIRECT	GO:1902230~negative regulation of intrinsic apoptotic signaling pathway in response to DNA damage	2	2.0202	0.0704699	TMEM161A, BCL2L1	95	15	19349	27.1565	1	0.816099	0.804671
GOTERM_BP_DIRECT	GO:2000679~positive regulation of transcription regulatory region DNA binding	2	2.0202	0.0704699	HAND2, GATA3	95	15	19349	27.1565	1	0.816099	0.804671
GOTERM_BP_DIRECT	GO:0006357~regulation of transcription from RNA polymerase II promoter	14	14.1414	0.0705852	HDAC2, KDM2B, HNF1B, GATA3, FOXN2, ISL1, TBX3, HINFP, RFX8, PAX8, MYC, HAND2, SOX8, PATZ1	95	1713	19349	1.66458	1	0.816099	0.804671
GOTERM_BP_DIRECT	GO:0019221~cytokine-mediated signaling pathway	5	5.05051	0.0725338	MYC, BCL2, GATA3, BCL2L1, MCL1	95	323	19349	3.15284	1	0.830717	0.819085
GOTERM_BP_DIRECT	GO:0008637~apoptotic mitochondrial changes	2	2.0202	0.0749892	BAX, BCL2L1	95	16	19349	25.4592	1	0.8352	0.823505
GOTERM_BP_DIRECT	GO:0030902~hindbrain development	2	2.0202	0.0749892	KDM2B, HNF1B	95	16	19349	25.4592	1	0.8352	0.823505
GOTERM_BP_DIRECT	GO:2000767~positive regulation of cytoplasmic translation	2	2.0202	0.0749892	IGF2BP1, YBX1	95	16	19349	25.4592	1	0.8352	0.823505
GOTERM_BP_DIRECT	GO:0097711~ciliary basal body docking	3	3.0303	0.0779955	PCM1, TCTN2, CDK5RAP2	95	95	19349	6.4318	1	0.853955	0.841996
GOTERM_BP_DIRECT	GO:0048557~embryonic digestive tract morphogenesis	2	2.0202	0.0794867	HNF1B, SOX11	95	17	19349	23.9616	1	0.853955	0.841996
GOTERM_BP_DIRECT	GO:0043523~regulation of neuron apoptotic process	2	2.0202	0.0794867	KIF14, GATA3	95	17	19349	23.9616	1	0.853955	0.841996
GOTERM_BP_DIRECT	GO:0032469~endoplasmic reticulum calcium ion homeostasis	2	2.0202	0.0794867	BCL2, BAX	95	17	19349	23.9616	1	0.853955	0.841996
GOTERM_BP_DIRECT	GO:0002026~regulation of the force of heart contraction	2	2.0202	0.0839626	MYL2, ATP1A1	95	18	19349	22.6304	1	0.878712	0.866407
GOTERM_BP_DIRECT	GO:0051276~chromosome organization	2	2.0202	0.0839626	MYC, LIG4	95	18	19349	22.6304	1	0.878712	0.866407
GOTERM_BP_DIRECT	GO:0001709~cell fate determination	2	2.0202	0.0839626	GATA3, MCL1	95	18	19349	22.6304	1	0.878712	0.866407
GOTERM_BP_DIRECT	GO:0007507~heart development	4	4.0404	0.0862592	HAND2, MYL2, ISL1, EIF4G2	95	214	19349	3.80698	1	0.894485	0.88196
GOTERM_BP_DIRECT	GO:0060037~pharyngeal system development	2	2.0202	0.088417	GATA3, ISL1	95	19	19349	21.4393	1	0.894485	0.88196
GOTERM_BP_DIRECT	GO:0090190~positive regulation of branching involved in ureteric bud morphogenesis	2	2.0202	0.088417	PAX8, SOX8	95	19	19349	21.4393	1	0.894485	0.88196
GOTERM_BP_DIRECT	GO:0031103~axon regeneration	2	2.0202	0.088417	BCL2, ISL1	95	19	19349	21.4393	1	0.894485	0.88196
GOTERM_BP_DIRECT	GO:2000648~positive regulation of stem cell proliferation	2	2.0202	0.0928499	SOX11, TBX3	95	20	19349	20.3674	1	0.916421	0.903588
GOTERM_BP_DIRECT	GO:0032874~positive regulation of stress-activated MAPK cascade	2	2.0202	0.0928499	TAOK3, HMGCR	95	20	19349	20.3674	1	0.916421	0.903588
GOTERM_BP_DIRECT	GO:0045445~myoblast differentiation	2	2.0202	0.0928499	HMGCR, HINFP	95	20	19349	20.3674	1	0.916421	0.903588
GOTERM_BP_DIRECT	GO:0090201~negative regulation of release of cytochrome c from mitochondria	2	2.0202	0.0972616	BCL2L2, BCL2L1	95	21	19349	19.3975	1	0.944604	0.931377
GOTERM_BP_DIRECT	GO:0070584~mitochondrion morphogenesis	2	2.0202	0.0972616	BAX, BCL2L1	95	21	19349	19.3975	1	0.944604	0.931377

### Sheet: Supplementary Table 3
Supplementary Table 3. DepLink analysis of top correlated drugs with WSB2.
Data Source	Broad ID	Drug Name	Correlation with Broad DepMap	Correlation with Sanger DepMap	Max Correlation	Avg Correlation
GDSC	BRD-K56301217	ABT-737	0.27	0.316	0.316	0.293
GDSC	BRD-K82746043	ABT-263	0.237	0.292	0.292	0.264
PRISM	BRD-K14993104-001-05-9	bemegride	0.022	0.261	0.261	0.142
PRISM	BRD-K82746043-001-15-1	ABT-263	0.161	0.257	0.257	0.209
PRISM	BRD-K77171813-034-01-8	proxyfan	0.039	0.242	0.242	0.14
PRISM	BRD-K23952234-236-01-8	BMS-986020	0.005	0.241	0.241	0.123
GDSC	WEHI-539, WEHI539	WEHI-539, WEHI539	0.153	0.241	0.241	0.197
PRISM	BRD-K88742110-001-07-9	PCI-34051	0.004	0.24	0.24	0.122
PRISM	BRD-K00674894-001-01-4	orteronel	0.009	0.228	0.228	0.119
PRISM	BRD-K87048468-003-02-7	RS-102221	0.025	0.224	0.224	0.124

### Sheet: Supplementary Table 4
Supplementary Table 4. Sequence information.
Sequence of RT-PCR
Gene names	Sequence
NOXA	F: 5- CCAAGCCGTGACCAAGGAC -3
	R: 5- CGCCACATTGTGTAGCACCT -3
GAPDH	F: 5- GGAGCGAGATCCCTCCAAAAT -3
	R: 5- GGCTGTTGTCATACTTCTCATGG -3
Sequences of sgRNAs
WSB2-sgRNA-1	5- AACTCAAGCCCGGGCGCCCC -3
WSB2-sgRNA-2	5- CTTGCTACGGGACTCAACGA -3
Wsb2-sgRNA-1	5- GCCTTCAGGATGCACCACAT -3
Wsb2-sgRNA-2	5- GTCTGAAAGCAGTCTAGTTG -3
Sequences of genotyping
Wsb2-PCR-1	5- TGAGAGTCCCAAGGGTAAGTACC -3
	5- GGCTTGGATCAATGTGCATTG -3
Wsb2-PCR-2	5- TTTGGGACCTGAATAAGCACG -3
	5- GTCTTGTCAGTGGTGCCTAAACG -3
Primers for amplification of sgRNA-targeted sequence of WSB2 gene
WSB2-sgRNA1-PA:	5- GCTGTTATTGCCCTGGGTCA -3
WSB2-sgRNA1-PB:	5- TTGGAAATGCGCCGGATGGG -3
WSB2-sgRNA2-PA:	5- AAAGCCGAAGTAGCAAAAAT -3
WSB2-sgRNA2-PB:	5- CTGAGTCAGCCAGAGAGGGG -3
Sequences of shRNAs
shWSB2#1：	5- CAATGGTCTTTGCTGCACGTT -3
shWSB2#2：	5- CCAGACACTATTACTGGCTTT -3
shNOXA#1：（human）	5- GGAAACGGAAGATGGAATA -3
shNOXA#1： (mouse)	5- CGTGTGTTATTGTAAGCATTA -3
Sequences of siRNAs
siWSB2#1	5- GCAUCUGGGACCUGAAUAATT -3
siWSB2#2	5- GCCCUUCGAAGUUUCCUAATT -3
siCUL5#1	5- GGAGGACUUGAUACCGGAATT -3
siCUL5#2	5- GGUUUGAAUCAGUCACCUATT -3
siRBX2#1	5- GUCCAAAGAAUCGGCAAAUTT -3
siRBX2#2	5- GGAGAAUGUAAUCAUUCCUTT -3
siELOB#1	5- GGUUUGACAGCAUGUUCAATT -3
siELOB#2	5- ACCUUUAAUAAACAGUCUATT -3
siELOC#1	5- CGAACUUCUUAGAUUGUUATT -3
siELOC#2	5- CCUGUAGUUCAGUUAGUAATT -3
Short Peptide
name	Amino acid sequence
R8	RRRRRRRR
R8-C-ter-NOXA	RRRRRRRRRQKLLNLISKLFCS
C-ter-NOXA	RQKLLNLISKLFCS

### Sheet: Supplementary Table 5
Supplementary Table 5. Antibody information.
REAGENT or RESOURCE	SOURCE	IDENTIFIER	APPLICATIONS/ DILUTIONS	RRID
WSB2	Abclonal	WG-05341D	IB: 1:1000	AB_3674706
CUL5	Abclonal	A5369	IB: 1:1000	AB_2766179
RBX2	Proteintech	11905-1-AP	IB: 1:1000	AB_10697836
ELOB	Abclonal	A5362	IB: 1:1000	AB_2766172
ELOC	Abclonal	A12515	IB: 1:1000	AB_2759355
NOXA	CST	14766S	IB: 1:1000	AB_2798602
NOXA	SANTA CRUZ	sc-56169	IB: 1:1000	AB_784877
BAX	Abclonal	A19684	IB: 1:1000	AB_2862733
BAK1	Abclonal	A10754	IB: 1:1000	AB_2758197
MCL-1	Proteintech	16225-1-AP	IB: 1:1000	AB_2143977
BCL-2	CST	4223T	IB: 1:1000	AB_1903909
BCL-W	Abclonal	A13471	IB: 1:1000	AB_2760333
BCL-XL	Abclonal	A19703	IB: 1:1000	AB_2862745
BAD	Abclonal	A19595	IB: 1:1000	AB_2862688
MARCH5	Proteintech	12213-1-AP	IB: 1:1000	AB_10638602
TOM70	CST	65619T	IB: 1:1000	AB_3411916
SMAC	CST	15108T	IB: 1:1000	AB_2798711
HSP60	CST	12165T	IB: 1:1000	AB_2636980
Histone H3	CST	9715S	IB: 1:1000	AB_331563
cleaved PARP1	CST	5625T	IB: 1:1000	AB_10699459
CASP9	CST	9502S	IB: 1:1000	AB_2068621
cleaved CASP9	CST	9502S	IB: 1:1000	AB_2068621
CASP7	CST	9492S	IB: 1:1000	AB_2228313
cleaved CASP7	CST	8438S	IB: 1:1000	AB_11178377
CASP3	CST	9668S	IB: 1:1000	AB_2069870
cleaved CASP3	CST	9664S	IB: 1:1000	AB_2070042
GFP	Abclonal	AE012	IB: 1:2000	AB_2770402
FLAG	MBL	PM020	IB: 1:1000	AB_591224
Myc	MBL	M192-3	IB: 1:5000	AB_11160947
HA	MBL	M180-3	IB: 1:1000	AB_10951811
GAPDH	Abcam	ab8245	IB: 1: 500-1:10000	AB_2107448
β-Actin	Abclonal	AC026	IB: 1:5000	AB_2768234

### Sheet: Supplementary Table 6
Supplementary Table 6. Cell cultures, chemicals, and Kits.
REAGENT or RESOURCE	SOURCE	IDENTIFIER
DMEM	Gibco	Cat#11960044
RPMI 1640	Gibco	Cat#A1049101
Fetal Bovine Serum	Gibco	Cat#10099
Penicillin-Streptomycin	Invitrogen	Cat#15070063
Trizol	Thermo Fisher	Cat#14496026
L-Glutamine	Gibco	Cat#25030149
EZ Trans	Shanghai Life-iLab Biotech	Cat#AC04L092
EndoFectinTM-MAX	iGeneBio	Cat#EF013
MG132	Selleckchem	Cat#S2619
ABT-737	MCE	Cat#HY-50907
ABT-199	MCE	Cat#HY-15531
BAY-1143572	Selleck	Cat#S8727
AZD5991	Selleck	Cat#S8643
Cycloheximide	SIGMA	Cat#66-81-9
Puromycin	Sigma	Cat#P8833
FLAG peptide	ChinaPeptides	Cat#04010006736
Anti-FLAG M2	Sigma	Cat# SLCD1942
ChamQ SYBR qPCR Master Mix	Vazyme Biotech	Cat#Q311
Phanta Max Super-Fidelity DNA Polymerase	Vazyme Biotech	Cat#P505
KOD-Plus-Mutagenesis Kit	TOYOBO	Cat#SMK-101
Annexin V-FITC Apoptosis Detection Kit	Dojindo	Cat#AD10
Protease Inhibitor Cocktail (EDTA-Free, 100X in DMSO)	Selleck	Cat#B14001
TUNEL staining Kit	Beyotime	Cat#C1086
